# Uncovering the mechanistic basis of intracellular Raf inhibitor sensitivity reveals synergistic cotreatment strategies

**DOI:** 10.1101/2024.09.18.613772

**Authors:** Ethan G. Stoddard, Linglan Fang, Yuhao Zhong, Zachary E. Potter, Daniel S. Brush, Jessica J. Simon, Martin Golkowski, Dustin J. Maly

## Abstract

Raf kinases are crucial effectors in the Ras-Raf-Mek-Erk signaling pathway, making them important targets for the development of cancer therapeutics. This study investigates the variable potency of DFG-out-stabilizing Raf inhibitors in mutant KRas-expressing cell lines. We demonstrate that inhibitor potency correlates with basal Raf activity, with more active Raf being more susceptible to inhibition. We further show that DFG-out-stabilizing inhibitors disrupt high-affinity Raf-Mek interactions, promoting the formation of inhibited Raf dimers. Furthermore, we identify cobimetinib as a Mek inhibitor that uniquely sensitizes Raf to DFG-out inhibitors by disrupting autoinhibited Raf-Mek complexes. Building on this insight, we developed cobimetinib analogs with enhanced sensitization properties. Our findings provide a mechanistic framework for understanding the cellular determinants of DFG-out-stabilizing inhibitor sensitivity and offer strategies for optimizing synergistic Raf-Mek inhibitor combinations.
