## Supplementary material for "Uncovering the mechanistic basis of intracellular Raf inhibitor sensitivity reveals synergistic cotreatment strategies": Table S1

### Sheet: Sheet2
Figure 1f
cell line	inhibitor	pErk IC50 (nM)	95% CI (nM)
MDA-MB-231	LXH-254	7	6.1-8.0
HCT-116	LXH-254	28	22-36
HPAF-II	LXH-254	73	56-99
AsPc-1	LXH-254	130	44-480
SW480	LXH-254	150	68-360
LoVo	LXH-254	180	110-320
Calu-6	LXH-254	180	110-320
Mia PaCa-2	LXH-254	300	170-550
A549	LXH-254	330	150-800
DLD-1	LXH-254	960	340-3200
MDA-MB-453	LXH-254	1800	1400-2400
Figure 1h
cell line	inhibitor	pMek IC50 (nM)	95% CI (nM)
MDA-MB-231	LXH-254	8	6.0-11
HCT-116	LXH-254	49	30-80
LoVo	LXH-254	91	52-170
DLD-1	LXH-254	710	280-2100
SW480	LXH-254	860	480-1700
MDA-MB-453	LXH-254	4200	could not calculate
Extended Data Fig. 1b
cell line	inhibitor	pErk IC50 (nM)	95% CI (nM)
HCT-116	LXH-254	79	18-240
Mia PaCa-2	LXH-254	3100	1700-5900
MDA-MB-453	LXH-254	11000	could not calculate
Figure 2e
cell line	inhibitor	pErk IC50 (nM)	95% CI (nM)
MDA-MB-231	LF-268	14	9.8-21
HCT-116	LF-268	63	40-100
A549	LF-268	130	51-300
AsPc-1	LF-268	180	130-250
Calu-6	LF-268	240	180-330
HPAF-II	LF-268	390	180-930
LoVo	LF-268	630	250-1700
Mia PaCa-2	LF-268	780	510-1200
DLD-1	LF-268	940	460-2100
SW480	LF-268	1000	360-3000
MDA-MB-453	LF-268	1100	780-1600
Extended Data Fig. 2a
Raf isoform	inhibitor	IC50 (nM)	95% CI (nM)
ARaf (Y301D/Y302D)	LF-268	4.1	3.6-4.7
BRaf (WT)	LF-268	5.6	4.8-6.6
CRaf (Y340D/Y341D)	LF-268	0.94	0.80-1.1
ARaf (Y301D/Y302D)	268-TCO	3.9	2.8-5.2
BRaf (WT)	268-TCO	4	3.3-4.9
CRaf (Y340D/Y341D)	268-TCO	1	0.87-1.2
ARaf (Y301D/Y302D)	LXH-254	0.26	0.21-0.32
BRaf (WT)	LXH-254	0.26	0.22-0.31
CRaf (Y340D/Y341D)	LXH-254	> 0.0096	0.0064-0.012
Figure 3f
cell line	pretreatment	inhibitor	pErk IC50 (nM)	95% CI (nM)
CIAR-293	+A115	LXH-254	91	73-110
CIAR-293	DMSO	LXH-254	430	340-550
Figure 3h
cell line	pretreatment	inhibitor	BRaf:CRaf DC50 (nM)	95% CI (nM)
CIAR-293	+A115	LXH-254	190	130-270
CIAR-293	DMSO	LXH-254	490	310-770
Figure 3i
cell line	inhibitor	BRaf:CRaf DC50 (nM)	95% CI (nM)	pErk IC50 (nM)	95% CI (nM)
HCT-116	LXH-254	43	33-55	76	55-110
Mia PaCa-2	LXH-254	620	310-1300	590	290-1300
Extended Data Fig. 4b		(BRaf:CRaf DC50 and pErk IC50 from Figure 3i)
cell line	inhibitor	ARaf:CRaf DC50 (nM)	95% CI (nM)
Mia PaCa-2	LXH-254	5000	2200-11000
Extended Data Fig. 4c
cell line	inhibitor	pErk PA50 (nM)	95% CI (nM)
HCT-116	encorafenib	42	27-67
Extended Data Fig. 4d
cell line	inhibitor	pErk IC50 (nM)	95% CI (nM)
HCT-116	LXH-254	28	22-36
Figure 4b
cell line	inhibitor	pErk PA50 (nM)	95% CI (nM)
Mia PaCa-2	encorafenib	320	160-630
Figure 4d
cell line	pretreatment	inhibitor	pErk IC50 (nM)	95% CI (nM)
HCT-116	encorafenib	LXH-254	23	16-32
HCT-116	DMSO	LXH-254	76	55-110
Figure 4e
cell line	pretreatment	inhibitor	pErk IC50 (nM)	95% CI (nM)
Mia PaCa-2	encorafenib	LXH-254	34	19-60
Mia PaCa-2	DMSO	LXH-254	590	290-1300
Figure 4f
cell line	inhibitor	BRaf:Mek CC50 (nM)	95% CI (nM)
Mia PaCa-2	LXH-254	840	320-2200
Extended Data Fig. 5b
cell line	pretreatment	inhibitor	pErk IC50 (nM)	95% CI (nM)
MDA-MB-453	encorafenib	LXH-254	52	26-100
MDA-MB-453	DMSO	LXH-254	1100	300-3800
Figure 5d
cell line	pretreatment	inhibitor	pErk IC50 (nM)	95% CI (nM)	fold change sensitization
Mia PaCa-2	DMSO	LXH-254	590	290-1300	N/A
Mia PaCa-2	+cobimetinib	LXH-254	160	110-230	3.7
Mia PaCa-2	+ binimetinib	LXH-254	680	480-960	0.87
Mia PaCa-2	+GDC-0623	LXH-254	960	490-1800	0.61
Mia PaCa-2	+Ro 5126766	LXH-254	1800	1300-2500	0.33
Mia PaCa-2	+trametinib	LXH-254	4800	2800-8600	0.12
Figure 5f
cell line	pretreatment	inhibitor	pErk IC50 (nM)	95% CI (nM)	fold change sensitization
MDA-MB-453	DMSO	LXH-254	900	290-3000	N/A
MDA-MB-453	+6.25 nM cobimetinib	LXH-254	99	47-210	9.1
MDA-MB-453	+25 nM cobimetinib	LXH-254	20	13-31	45
MDA-MB-453	+100 nM cobimeitnib	LXH-254	10	4.0-22	90
Extended Data Fig. 8b
cell line	pretreatment	inhibitor	BRaf:CRaf DC50 (nM)	95% CI (nM)	fold change sensitization
Mia PaCa-2	DMSO	LXH-254	620	310-1300	N/A
Mia PaCa-2	+Ro5126766	LXH-254	3400	2500-4600	0.18
Mia PaCa-2	+binimetinib	LXH-254	1900	1400-2700	0.33
Mia PaCa-2	+trametinib	LXH-254	800	500-1300	0.78
Mia PaCa-2	+cobimetinib	LXH-254	71	35-160	8.7
Mia PaCa-2	+GDC-0623	LXH-254	4100	2600-6400	0.15
Extended Data Fig. 8f
cell line	pretreatment	inhibitor	pErk PA50 (nM)	95% CI (nM)
Mia PaCa-2	+DMSO	encorafenib	320	160-630
Mia PaCa-2	+40 nM cobimetinib	encorafenib	21	10-42
Figure 6e
cell line	pretreatment	inhibitor	pErk IC50 (nM)	95% CI (nM)	fold change sensitization
Mia PaCa-2	+DMSO	LXH-254	590	290-1300	N/A
Mia PaCa-2	1	LXH-254	420	220-860	1.4
Mia PaCa-2	2	LXH-254	300	140-670	1.9
Mia PaCa-2	3	LXH-254	68	38-120	8.7
Mia PaCa-2	4	LXH-254	170	57-500	3.6
Mia PaCa-2	5	LXH-254	1300	510-4200	0.45
